# Rapid and precise genome engineering in a naturally short-lived vertebrate

**DOI:** 10.1101/2022.05.25.493454

**Authors:** Ravi D. Nath, Claire N. Bedbrook, Rahul Nagvekar, Karl Deisseroth, Anne Brunet

## Abstract

The African turquoise killifish is a powerful vertebrate system to study complex phenotypes at scale, including aging and age-related disease. Here we develop a rapid and precise CRISPR/Cas9-mediated knock-in approach in the killifish. We show its efficient application to precisely insert fluorescent reporters of different sizes at various genomic loci, to drive cell-type- and tissue-specific expression. This knock-in method should allow the establishment of humanized disease models and the development of cell-type-specific molecular probes for studying complex vertebrate biology.
