## Supplemental Table 1 for "Rapid and precise genome engineering in a naturally short-lived vertebrate"

### Sheet: Guides
Locus	Guide RNA name	Guide RNA sequence
ELAVL3	gRDN46	CAGCACAAGGCCTGAAAGAGAGG
CRYAA	gRDN48	ATCAGAATCCGTTACACTCTAGG
ACTB2	gRDN (actb2)	AGTCTGTTTAGAAGCATTTGCGG
NPY	gRDN (KI-NPY)	GACAGCATCACCACGATGATGGG
HCRT	gRDN (KI-Hypo)	CCAACTGGGGAGCAGTGAACTGG

### Sheet: Primers
Primer name	Primer sequence
p (ELAVL3) F	GCTTCGTCACAATGACCAACTA
p (ELAVL3) R	CCATGTAGAGTGATGACAGGGA
p (ELAVL3) F (Ext)	CAACTACAAGTGATCGTGTCCC
p (ELAVL3) R (Ext)	TGATTCAAAATGCCCAAGTGTA
p (Venus) F	CAGCCACAACGTCTATATCACC
p (CRYAA) F	CTGATGGCATGCTAACTCTGAC
p (CRYAA) R	GAGGAACAATTCTGTTGTGGGT
p (ACTB2) F	AATACTCTGTCTGGATCGGAGG
p (ACTB2) R	AAATAACTGAAGCCATGCCAAT
p (NPY) F	ATCAACCTCCTAAAGCCTCACA
p (NPY) R	TACAGTACAATCAACATGCCCC
p (NPY) F (ext)	CAACTCGTGTCTCTGACTCCTG
p (NPY) R (ext)	ACCATGTTGGCTCTAATCCACT
p (HCRT) F	GGGGAACAATTGTAGAAGATGC
p (HCRT) R	ttgcaCAAGTACACATCACAAAA
p (HCRT) F (ext)	tgtgaaggttagtggcttttca
p (HCRT) R (ext)	tcattcatgaaacctggtcttg
ELAVL3 (Off_T1) F	GAAGAGACTGTTCCCAGCAGTT
ELAVL3 (Off_T1) R	TTGGGGTACTTTGAAGTTTAGCA
ELAVL3 (Off_T2) F	CTCCAGAGGAAACAAACAAAGC
ELAVL3 (Off_T2) R	TAACAATCAAACTGCTTCAGGC
ELAVL3 (Off_T3) F	TTTTGGAGTGACGTCAACAATC
ELAVL3 (Off_T3) R	TGCCAACAGATTTCCTACAATG

### Sheet: HDR Templates
HDR donor name	HDR donor sequence
ELAVL3-T2A-Venus	ACTTATCTATGCTTGGTTATGTGTGTGTGTGTGTGATGTGCATGTCTATGTGTGTCTGCATGTCTGTGGTTTCTTCTCTGTGAGTTTGTGTACGACTATGTCAGCGAGAGACTCAGTCCAGGCCCATGTAGAGTGATGACAGGGAGCTCAGGTACCTCTCCCTGCAGGTTAACAAGCAGGTACTACCAGCCTCTCTTTCATTACTTGTACAGCTCGTCCATGCCGAGAGTGATCCCGGCGGCGGTCACGAACTCCAGCAGGACCATGTGATCGCGCTTCTCGTTGGGGTCTTTGCTCAGGGCGGACTGGTAGCTCAGGTAGTGGTTGTCGGGCAGCAGCACGGGGCCGTCGCCGATGGGGGTGTTCTGCTGGTAGTGGTCGGCGAGCTGCACGCCGCCG…
ELAVL3-T2A-Venus-P2A-H2B-oScarlet	CGTGACTTCACCACTAACAAATGTAAGGGCTTTGGCTTCGTCACAATGACCAACTACGACGAAGCCGCCATGGCTATTGCTAGCCTAAACGGCTACCGCCTGGGTGACCGCGTGCTGCAGGTTTCCTTCAAGACCAGCAAGCAGCACAAGGCCAGGTCTGGTGGCGGAGAGGGCAGAGGCAGTCTGCTGACATGCGGTGACGTGGAAGAGAATCCCGGCCCTTCTAGAATGGTGAGCAAGGGCGAGGAGCTGTTCACCGGGGTGGTGCCCATCCTGGTCGAGCTGGACGGCGACGTAAACGGCCACAAGTTCAGCGTGTCCGGCGAGGGCGAGGGCGATGCCACCTACGGCAAGCTGACCCTGAAGCTGATCTGCACCACCGGCAAGCTGCCCGTGCCC…
ACTB2-T2A-Venus	CTGGTTCTACGTACAAGCCAAGGCTCAGTCTTTAACCTCTTCTCTCCTGTGTTTGGCAGATCATTGCCCCACCTGAGCGTAAATACTCTGTCTGGATCGGAGGCTCCATCCTGGCCTCCCTGTCCACCTTCCAGCAGATGTGGATCAGCAAGCAGGAGTACGATGAGTCTGGCCCCTCCATCGTCCACCGCAAATGCTTCAGGTCTGGTGGCGGAGAGGGCAGAGGCAGTCTGCTGACATGCGGTGACGTGGAAGAGAATCCCGGCCCTTCTAGAATGGTGAGCAAGGGCGAGGAGCTGTTCACCGGGGTGGTGCCCATCCTGGTCGAGCTGGACGGCGACGTAAACGGCCACAAGTTCAGCGTGTCCGGCGAGGGCGAGGGCGATGCCACCTACGGCA…
CRYAA-T2A-Venus	ATGGTTACATCGCTCGTGAGTTTCACCGCCGCTACCGCCTCCCCTCCAGTGTTGATCAATCAGCCATTACCTGCACCCTGTCAGCTGATGGCATGCTAACTCTGACCGGGCCCAAGGTCAGCGGAGGGAGTGAATCTGGTCGCAGTGATCGCAACATCCCTGTTACCCGTGATGACAAGCCCAATGCTGCCTCATCCTCCGAGGGCAGAGGCAGTCTGCTGACATGCGGTGACGTGGAAGAGAATCCCGGCCCTTCTAGAATGGTGAGCAAGGGCGAGGAGCTGTTCACCGGGGTGGTGCCCATCCTGGTCGAGCTGGACGGCGACGTAAACGGCCACAAGTTCAGCGTGTCCGGCGAGGGCGAGGGCGATGCCACCTACGGCAAGCTGACCCTGAAGC…
NPY-T2A-Venus	GTGGTGTCTGTTTGCACACCTCAGGTATGGGAAAAGGTCCAGTCCAGAGAGTCTGGTCACACTGATCTCAGAGCTGCTGCTGAAGGAGAGCAGAGACATACTTCCACAGTCGAGGTAAGTTGTTATCAACCTCCTAAAGCCTCACAGACACCTTATCTCCTCTCCGCTCTTCTCTCTCCAGATACGACCCATCATCGTGGAGGTCTGGTGGCGGAGAGGGCAGAGGCAGTCTGCTGACATGCGGTGACGTGGAAGAGAATCCCGGCCCTTCTAGAATGGTGAGCAAGGGCGAGGAGCTGTTCACCGGGGTGGTGCCCATCCTGGTCGAGCTGGACGGCGACGTAAACGGCCACAAGTTCAGCGTGTCCGGCGAGGGCGAGGGCGATGCCACCTACGGCA…
HCRT-T2A-Venus	TACTGTGCCGTTCTGGCAGCAATAGCATGGGGGGAACAATTGTAGAAGATGCAGCTGCTGGGATCCTCACGCTGGGTAAACGGGACGAGAATGAGTATCGCTTGCAGAGCCGACTCCACCAGCTTCTTCACAGCTCCAGGAACCAAGCAGCAGGGATCCTGACGATGGGGAGGAGGACCACTGGGCCAACTGGGGAGCAGAGGTCTGGTGGCGGAGAGGGCAGAGGCAGTCTGCTGACATGCGGTGACGTGGAAGAGAATCCCGGCCCTTCTAGAATGGTGAGCAAGGGCGAGGAGCTGTTCACCGGGGTGGTGCCCATCCTGGTCGAGCTGGACGGCGACGTAAACGGCCACAAGTTCAGCGTGTCCGGCGAGGGCGAGGGCGATGCCACCTACGGCA…
