## Supplemental Table 2 for "Rapid and precise genome engineering in a naturally short-lived vertebrate"

### Sheet: Figures_primer_key
Figure panel	Primer figure code	Locus	Primer name
Figure 1D	Vf	Venus	p (Venus) F
Figure 1D	Lf	ELAVL3	p (ELAVL3) F
Figure 1D	Lr	ELAVL3	p (ELAVL3) R
Figure 1D	Lf	CRYAA	p (CRYAA) F
Figure 1D	Lr	CRYAA	p (CRYAA) R
Figure 1D	Lf	ACTB2	p (ACTB2) F
Figure 1D	Lr	ACTB2	p (ACTB2) R
Figure 1E	-	ELAVL3	p (ELAVL3) F (Ext)
Figure 1E	-	ELAVL3	p (ELAVL3) R (Ext)
Figure 2C	Lf	ELAVL3	p (ELAVL3) F
Figure 2C	Lr	ELAVL3	p (ELAVL3) R
Figure 2—figure supplement 1B	Vf	Venus	p (Venus) F
Figure 2—figure supplement 1B	Lf	ELAVL3	p (ELAVL3) F
Figure 2—figure supplement 1B	Lr	ELAVL3	p (ELAVL3) R
Figure 2—figure supplement 1C	L2f	ELAVL3	p (ELAVL3) F (Ext)
Figure 2—figure supplement 1C	L2r	ELAVL3	p (ELAVL3) R (Ext)
Figure 2—figure supplement 2B	-	Off target site 1	ELAVL3 (Off_T1) F
Figure 2—figure supplement 2B	-	Off target site 1	ELAVL3 (Off_T1) R
Figure 2—figure supplement 2B	-	Off target site 2	ELAVL3 (Off_T2) F
Figure 2—figure supplement 2B	-	Off target site 2	ELAVL3 (Off_T2) R
Figure 2—figure supplement 2B	-	Off target site 3	ELAVL3 (Off_T3) F
Figure 2—figure supplement 2B	-	Off target site 3	ELAVL3 (Off_T3) R
Figure 3C	Lf	ELAVL3	p (ELAVL3) F
Figure 3C	Lr	ELAVL3	p (ELAVL3) R
Figure 3—figure supplement 1	-	Off target site 1	ELAVL3 (Off_T1) F
Figure 3—figure supplement 1	-	Off target site 1	ELAVL3 (Off_T1) R
Figure 3—figure supplement 1	-	Off target site 2	ELAVL3 (Off_T2) F
Figure 3—figure supplement 1	-	Off target site 2	ELAVL3 (Off_T2) R
Figure 3—figure supplement 1	-	Off target site 3	ELAVL3 (Off_T3) F
Figure 3—figure supplement 1	-	Off target site 3	ELAVL3 (Off_T3) R
Figure 4	Lf	NPY	p (NPY) F (ext)
Figure 4	Lr	NPY	p (NPY) R (ext)
Figure 4	Lf	HCRT	p (HCRT) F (ext)
Figure 4	Lr	HCRT	p (HCRT) R (ext)
Figure 4—figure supplement 1A	Vf	Venus	p (Venus) F
Figure 4—figure supplement 1A	Lf	NPY	p (NPY) F (ext)
Figure 4—figure supplement 1A	Lr	NPY	p (NPY) R (ext)
Figure 4—figure supplement 1B	Vf	Venus	p (Venus) F
Figure 4—figure supplement 1B	Lf	HCRT	p (HCRT) F (ext)
Figure 4—figure supplement 1B	Lr	HCRT	p (HCRT) R (ext)

### Sheet: Figure1_C
	Name	Locus	Insertion	Donor modification	Enhancer	# Venus+ animals replicate 1	# Venus+ animals replicate 2	# Total animals replicate 1	# Total animals replicate 2	Venus knockin efficiency (%) replicate 1	Venus knockin efficiency (%) replicate 2
1	ELAVL3-T2A-Venus	ELAVL3	T2A-Venus	-	-	5	12	32	42	15.625	28.5714
2	ELAVL3-T2A-Venus	ELAVL3	T2A-Venus	modification 3	+	5	5	11	10	45.4545	50
3	CRYAA-T2A-Venus	CRYAA	T2A-Venus	modification 3	+	8	9	10	24	80	37.5
4	ACTB2-T2A-Venus	ACTB2	T2A-Venus	modification 3	+	8	10	20	19	40	52.6316

### Sheet: Figure2_B
F0 founder crossed to WT	Sex	Locus	Insertion	# Progony scored	# Progony Venus +	% Venus +
F0 #1	M	ELAVL3	T2A-Venus	13	7	53.8462
F0 #2	F	ELAVL3	T2A-Venus	6	3	50
F0 #3	M	ELAVL3	T2A-Venus	6	3	50
F0 #4	M	ELAVL3	T2A-Venus	13	6	46.1538
F0 #5	M	ELAVL3	T2A-Venus	21	9	42.8571
F0 #6	M	ELAVL3	T2A-Venus	8	2	25
F0 #7	M	ELAVL3	T2A-Venus	16	0	0
F0 #8	M	ELAVL3	T2A-Venus	15	0	0
F0 #9	M	ELAVL3	T2A-Venus	25	0	0

### Sheet: Figure1--figure supplement 1A
	Name	Locus	Insertion	Donor modification	Enhancer	# Venus+ animals replicate 1	# Venus+ animals replicate 2	# Total animals replicate 1	# Total animals replicate 2	Venus knockin efficiency (%) replicate 1	Venus knockin efficiency (%) replicate 2
1	ELAVL3-T2A-Venus	ELAVL3	T2A-Venus	modification 2	-	18	8	48	28	37.5	28.5714
2	ELAVL3-T2A-Venus	ELAVL3	T2A-Venus	-	+	6	5	16	27	37.5	18.5185
3	ELAVL3-T2A-Venus	ELAVL3	T2A-Venus	modification 2	+	10	33	21	105	47.619	31.4286
4	ELAVL3-T2A-Venus	ELAVL3	T2A-Venus	-	-	5	12	32	42	15.625	28.5714
5	ELAVL3-T2A-Venus	ELAVL3	T2A-Venus	modification 3	+	5	5	11	10	45.4545	50

### Sheet: Figure1--figure supplement 1B
	Name	Locus	Insertion	Donor modification	Enhancer	Lethality replicate 1	Lethality replicate 2	Lethality replicate 3
1	ELAVL3-T2A-Venus	ELAVL3	T2A-Venus	modification 2	-	0.559633	0.617647
2	ELAVL3-T2A-Venus	ELAVL3	T2A-Venus	-	+	0.60274	0.819549
3	ELAVL3-T2A-Venus	ELAVL3	T2A-Venus	modification 2	+	0.578797	0.818182
6	Not injected					0.653061
7	Knockout					0.71875	0.765957	0.72973

### Sheet: Figure3_B
	Name	Locus	Insertion	# Venus+ (& oScarlet+) animals replicate 1	# Venus+ (& oScarlet+) animals replicate 2	# Total animals replicate 1	# Total animals replicate 2	Venus (& oScarlet) knockin efficiency (%) replicate 1	Venus (& oScarlet) knockin efficiency (%) replicate 2
1	ELAVL3-T2A-Venus	ELAVL3	T2A-Venus	5	5	11	10	45.4545	50
2	ELAVL3-T2A-Venus-P2A-oScarlet	ELAVL3	T2A-Venus-P2A-oScarlet	25	37	51	86	49.0196	43.0233
