## Supplemental Table 3 for "Rapid and precise genome engineering in a naturally short-lived vertebrate"

### Sheet: HCRT-probes
Name	Sequence
Hcrt_SB5_0	ctcactcccaatctctataaGTCCTCCTCCCCATCGTCAGGA
Hcrt_SB5_1	CACTGCTCCCCAGTTGGCCCAGaactaccctacaaatccaat
Hcrt_SB5_2	ctcactcccaatctctataaTGTGAAGAAGCTGGTGGAGTCG
Hcrt_SB5_3	TCCCTGCTGCTTGGTTCCTGGAaactaccctacaaatccaat
Hcrt_SB5_4	ctcactcccaatctctataaGTCCCGTTTACCCAGCGTGAGG
Hcrt_SB5_5	GCTCTGCAAGCGATACTCATTCaactaccctacaaatccaat
Hcrt_SB5_6	ctcactcccaatctctataaATTGTTCCCCCCATGCTATTGC
Hcrt_SB5_7	ATCCCAGCAGCTGCATCTTCTAaactaccctacaaatccaat
Hcrt_SB5_8	ctcactcccaatctctataaAGAGGCGGCAGGAGTGAGGAGG
Hcrt_SB5_9	TGCCAGAACGGCACAGTAAGACaactaccctacaaatccaat
Hcrt_SB5_10	ctcactcccaatctctataaTTGGGCGTTACAATCCAGCTGA
Hcrt_SB5_11	CTGTCTGCAGCACTCAGACACAaactaccctacaaatccaat
Hcrt_SB5_12	ctcactcccaatctctataaACCAGGGCTTTCTTGTGCGTTG
Hcrt_SB5_13	GACAGCAGCAACATCAAAACGAaactaccctacaaatccaat
Hcrt_SB5_14	ctcactcccaatctctataaTCTTGGAGGGGCTCCACGTCAT
Hcrt_SB5_15	TGTCCATCCTAGCAGCTTTCTGaactaccctacaaatccaat

### Sheet: NPY-probes
Name	Sequence
npy_SB3_0	gtccctgcctctatatctttCGACTGTGGAAGTATGTCTCTG
npy_SB3_1	TCACCACGATGATGGGTCGTATttccactcaactttaacccg
npy_SB3_2	gtccctgcctctatatctttATCAGTGTGACCAGACTCTCTG
npy_SB3_3	CTCTCCTTCAGCAGCAGCTCTGttccactcaactttaacccg
npy_SB3_4	gtccctgcctctatatctttGTCTCGTTATCAGGTTGATGTA
npy_SB3_5	GACTGGACCTTTTCCCATACCTttccactcaactttaacccg
npy_SB3_6	gtccctgcctctatatctttGGCCAGTTCCTCGGCCGGAGCG
npy_SB3_7	GTGTCTCAGGGCTGAGTAGTACttccactcaactttaacccg
npy_SB3_8	gtccctgcctctatatctttACCGGGTACCCCTCCGTCAAGG
npy_SB3_9	TCCTCCCCGGGGTTCTCCGGTTttccactcaactttaacccg
npy_SB3_10	gtccctgcctctatatctttGCAGGAAGCCCAGCGTCCCCAG
npy_SB3_11	CTCCCAGGCAGACCAGCGCCCAttccactcaactttaacccg
